# The KRAS^G12C^ Inhibitor Divarasib Stabilizes RBM39 and Antagonizes Aryl-Sulfonamide Degraders

**DOI:** 10.64898/2026.08.16.745134

**Authors:** Ssu-Yu Chen, You Zou, Jianli Wu, Gibeom Nam, Hyejin Lee, Yubin Chen, Chiara Federico, Yasaman Setayeshpour, Chao-Chieh Lin, Shao-Chin Wu, John H. Strickler, Jiyong Hong, Michael C. Fitzgerald, Jen-Tsan Chi

**Affiliations:** Department of Molecular Genetics and Microbiology, Duke University School of Medicine, Durham, NC 27710, USA; Institute of Biochemistry, National Defense Medical University, Taipei 114, Taiwan; Department of Pharmacology and Cancer Biology, Duke University School of Medicine, Durham, NC 27710, USA; Department of Chemistry, Duke University, Durham, NC 27708, USA; Cancer and Immunology Research Center, National Yang Ming Chiao Tung University, Taipei 112, Taiwan; Duke University Medical Center, Durham, NC, USA; Duke Center for Genomic and Computational Biology, Duke University School of Medicine, Durham, NC, USA

## Abstract

KRAS^G12C^ inhibitors have demonstrated meaningful clinical benefit in KRAS^G12C^-mutant non-small cell lung cancer (NSCLC), yet responses remain heterogeneous and treatment-associated toxicities persist for reasons that are incompletely understood. Cysteine profiling indicates that these covalent inhibitors are highly selective for mutant KRAS; however, such approaches cannot detect noncovalent engagement of additional non-RAS proteins. Here, we used a protein-folding stability profiling technique, stability of proteins from rates of oxidation (SPROX), to identify protein targets of the clinical KRAS^G12C^ inhibitor, divarasib (GDC-6036), in KRAS-mutant NSCLC lysates. SPROX revealed a focused set of candidate interactors, including the essential splicing factor RBM39, which was reproducibly stabilized at both divarasib concentrations tested. We subsequently confirmed that divarasib directly and noncovalently binds to RBM39 protein. In NSCLC cells, divarasib increased RBM39 protein abundance and antagonized RBM39 degradation induced by the aryl-sulfonamide molecular glue indisulam through a post-transcriptional mechanism. Divarasib and RBM39 degraders reciprocally antagonized each other’s cytotoxicity, and RBM39 knockdown modestly reduced divarasib-induced cell death. Mechanistically, divarasib-mediated RBM39 stabilization regulated both INSR expression and alternative splicing, altered downstream insulin receptor signaling, and contributed to divarasib-associated cytotoxicity. Consistent with these findings, RBM39 and INSR expression were positively correlated across multiple human cancer types. Collectively, these findings identify RBM39 as a previously unrecognized noncovalent target of divarasib and uncover an RBM39–INSR signaling axis that modulates cellular responses to both divarasib and RBM39 degraders.

**Significance:** Covalent KRAS^G12C^ inhibitors are widely considered highly target-selective because adduct-based chemoproteomics approaches almost exclusively identify mutant KRAS as their target, detecting few proteins beyond it. However, these methods cannot capture noncovalent interactions and can sometimes miss covalent interactors. Using stability-based proteomics, we show that the clinical KRAS^G12C^ inhibitor divarasib targets RBM39, an essential splicing factor degraded by anticancer aryl-sulfonamide molecular glues. Divarasib opposes degrader-induced RBM39 loss, attenuates degrader cytotoxicity, and preserves RBM39-dependent regulation of the insulin receptor. These findings uncover a previously unrecognized non-KRAS axis of divarasib activity that is invisible to conventional target-deconvolution methods. They also suggest potential liability associated with combining RBM39 degraders with divarasib or other KRAS^G12C^ inhibitors that engage RBM39. More broadly, our study illustrates how protein folding stability-based profiling can expand the actionable target landscape of small molecules beyond canonical covalent interactions, uncovering noncovalent off-targets that may underlie response heterogeneity and treatment-associated toxicity.

**HIGHLIGHTS:**

- Protein folding stability profiling identifies RBM39 as a noncovalent target of divarasib.
- Divarasib stabilizes RBM39 and blocks its degradation by aryl-sulfonamide glues.
- Divarasib and RBM39 degraders reciprocally antagonize each other’s cytotoxicity.
- RBM39 supports insulin receptor expression and divarasib-induced cell death.

**eTOC BLURB:** Chen et al. apply protein folding stability-based proteomics to the covalent KRAS^G12C^ inhibitor divarasib and identify the splicing factor RBM39 as a noncovalent target of divarasib. Divarasib stabilizes RBM39, antagonizes aryl-sulfonamide degraders, and preserves RBM39-dependent insulin receptor signaling, revealing a non-KRAS axis invisible to adduct-based target deconvolution.
