## Supplementary reagent list for "The KRAS^G12C^ Inhibitor Divarasib Stabilizes RBM39 and Antagonizes Aryl-Sulfonamide Degraders"

### Sheet: chemical
Drug	Vendor	Cat number
divarasib (GDC-6036)	MedChemExpress	HY-145928
Indisulam (E 7070)	MedChemExpress	HY-13650
E7820 (ER68203-00)	MedChemExpress	HY-14571
dCeMM1	MedChemExpress	HY-W133627
Insulin solution human	Sigma	I9278
Human IGF-II Recombinant Protein	Gibco	100-12-100UG
S-methylmethanethiosulfonate (MMTS)	Sigma-Aldrich	208795-1G
urea	Sigma-Aldrich	U6504-500G
tris(hydroxymethyl)aminomethane	Sigma-Aldrich	9310-500GM
trifluoroacetic acid (TFA)	Sigma-Aldrich	T6508-100ML
2-Mercaptoethanol (BME)	Sigma-Aldrich	M6250-10ML
triethylammonium bicarbonate buffer (TEAB, 1M, pH 8.5)	Sigma-Aldrich	18597-100ML
hydrogen peroxide (H2O2) (30% w/w)	Sigma-Aldrich	386790-500ML
acetic acid	Sigma-Aldrich	695092-2.5L
ammonium bicarbonate (NH4HCO3)	Sigma-Aldrich	A6141-500G
porcine pancreas trypsin (proteomics grade)	Thermo Scientific	90057
acetonitrile (ACN, LC–MS grade)	Thermo Scientific	047138-K7
TMT 10-plex isobaric labeling reagent set	Thermo Scientific	90406
50% Hydroxylamine	Thermo Scientific	90115
NaCl	Thermo Scientific	S9888-500G
Dimethyl Sulfoxide (DMSO)	Thermo Scientific	J66650-AE
Protease Inhibitor Cocktail (100X)	Thermo Scientific	87785
tris(2-carboxyethyl)phosphine (TCEP)	Santa Cruz Biotechnology	2801112

### Sheet: reagents
Reagent	Vendor	Cat number
RPMI-1640	Gibco	11875093
Fetal Bovine Serum	Sigma	F0926
Penicillin-Streptomycin (10,000 U/mL)	Gibco	15140122
cOmplete™ Protease Inhibitor Cocktail	Roche	11697498001
Pierce™ BCA Protein Assay Kits	Thermo Fisher Scientific	23225
4× Laemmli sample buffer	Bio-Rad	1610747
SuperSignal™ West Pico chemiluminescent substrates	Thermo Fisher Scientific	34577
SuperSignal™ West Femto chemiluminescent substrates	Thermo Fisher Scientific	34096
Quick-RNA Miniprep Kit	Zymo Research	R1055
SuperScript™ IV Reverse Transcriptase	Invitrogen	18090200
Power SYBR™ Green PCR Master Mix	Applied Biosystems	4368708
MyTaq™ HS Red Mix	Thomas Scientific	C755G96
CellTiter-Glo® Luminescent Cell Viability Assay	Promega	G7570
Nontargeting siRNA (siNT)	Qiagen	SI03650318
siRBM39	Dharmacon	M-011965-00-0005
siINSR	Dharmacon	M-003014-02-0005
Opti-MEM™ I Reduced Serum Medium	Gibco	11058021
Lipofectamine™ RNAiMAX reagent	Thermo Fisher Scientific	13778150
His-tag labeling kit RED-tris-NTA 2nd generation	Nanotemper	MO-L018
RBM39 recombinant protein (Thr146-Val326)	biorbyt	orb2965677
Tween 20	Chem Impex	01512
PBS ( Phosphate Buffered Saline)	Corning	21-040-CV

### Sheet: antibody
Antibody	Vendor	Cat number	Dilution
RBM39 (HCC1)	Invitrogen	PA5-31103	1:1000
RAS	Cell Signaling Technology	8955	1:1000
GAPDH	Cell Signaling Technology	97166	1:1000
insulin receptor β	Cell Signaling Technology	3025	1:500
phospho-ERK1/2 (Thr202/Tyr204)	Cell Signaling Technology	4370	1:1000
ERK1/2	Cell Signaling Technology	4695	1:1000
phospho-Akt (Ser473)	Cell Signaling Technology	9271	1:1000
Akt	Cell Signaling Technology	9272	1:1000

### Sheet: primers
Gene	Primers	Note
human RBM39-F	AAAAGCCGTGAAAGAAAGCGA	qPCR
human RBM39-R	GCGGCCTCTAAATCTTCGATCT	qPCR
human INSR-F	AAAACGAGGCCCGAAGATTTC	qPCR
human INSR-R	GAGCCCATAGACCCGGAAG	qPCR
human beta-actin-1-F	CACCATTGGCAATGAGCGGTTC	qPCR
human beta-actin-1-R	AGGTCTTTGCGGATGTCCACGT	qPCR
human INSR-AS-F	CCAAAGACAGACTCTCAGAT	PCR for INSR splicing
human INSR-AS-R	AACATCGCCAAGGGACCTGC	PCR for INSR splicing
human beta-actin-1-F	AGCGGGAAATCGTGCGTG	PCR for INSR splicing
human beta-actin-1-R	GGTGATGACCTGGCCGTC	PCR for INSR splicing

### Sheet: Others
Material	Vendor	Cat number
centrifugal units (Amicon Ultra-0.5 mL, 10K MWCO)	Sigma-Aldrich	UFC5010BK
Pi3 methionine reagent kits	Nest Group	X-7201
PROTO 300 C18	Nest Group	HUM S18V
MonolithTM NT.115 Series Capillaries	Nanotemper	MO-K022
